# Fatty Acid Synthase Binds Cellular mRNAs and its Depletion Reduces Translational Efficiency

**DOI:** 10.64898/2026.11.05.764384

**Authors:** Yelena Perevalova-Pinzul, James Marks, Marcin Sajek, Stephen Clarke, Samantha Lisy, Neelanjan Mukherjee, Sezen Meydan, Manuel Ascano

## Abstract

Metabolic enzymes with non-canonical RNA binding activity have drawn a growing interest, due to their implications for basic biology and disease. Here we present the first RNA interactome of fatty acid synthase (FASN), an emerging oncological and virological target. Utilizing crosslinking-based approaches, we characterize the direct RNA association of FASN in two human cell lines, identifying over 6000 binding sites across over 3500 protein-coding genes, with a striking preference for the 5’ UTR. We provide a functional cross-screen on the effects of FASN depletion on cellular translation. This integration with ribosome profiling indicated a preferential reduction in the translational efficiencies of FASN-associated mRNAs – an effect shown to be dependent on binding location and site number. Associated transcripts were enriched for morphogenic and cell division-related functions, as well as palmitoylated proteins. Together, these findings identify a transcript-selective, position-dependent relationship between FASN RNA binding and translation, expanding the cellular functions attributable to this metabolic enzyme.
