## Supplemental Table 1 for "Fatty Acid Synthase Binds Cellular mRNAs and its Depletion Reduces Translational Efficiency"

### Sheet: Key
Table S1. Statstical analyses performed on data presented in figures
Figure 3	F	KS and Mann-Whitney U tests to determine statistically significant changes in translational efficiency
	G	Jonckheere–Terpstra test to determine the presence of a monotonic trend across number of binding sites to the translational efficiency
Figure S3	C	KS and Mann-Whitney U tests to determine statistically significant changes in translational efficiency
	D	KS and Mann-Whitney U tests to determine statistically significant changes in translational efficiency of specific binding site identities
	E	Jonckheere–Terpstra test to determine the presence of a monotonic trend across T-to-C enrichment to the translational efficiency

### Sheet: Figure_3
Figure 3F					Figure 3G
	Kolmogorov-Smirnov		Mann-Whitney U		Analysis Parameter	Groups	Direction	Adjusted p-value
Comparison	D-value	Adjusted p-value	Adjusted p-value		TE across number of binding sites	4	Decreasing	4.71 × 10-6
Bound vs Global	0.0862	< 3 × 10-4	< 2.2 × 10-16
Unbound vs Global	0.0313	< 3 × 10-4	1.34 × 10-7
Bound vs Unbound	0.1176	< 3 × 10-4	< 2.2 × 10-16

### Sheet: Figure_S3
Figure S3C
Filtered for significant categories as defined by Chothani, et al. (2019)	Kolmogorov-Smirnov		Mann-Whitney U
Comparison	D-value	Adjusted p-value	Adjusted p-value
Bound vs Global	0.0729	0.0072	3.182 × 10-4
Unbound vs Global	0.0264	1	0.1384
Bound vs Unbound	0.0993	< 3 × 10-4	1.070 × 10-6
Additional analyses not depicted graphically
Forwarded vs. ALL OTHER CATEGORIES	0.5572	< 1 × 10-4	2.774 × 10-4
Forwarded vs. Bound	0.0556	0.3814	0.8095
ALL OTHER CATEGORIES vs. Bound	0.5016	< 2 × 10-4	2.007 × 10-3
Figure S3D
Filtered for significant categories as defined by Chothani, et al. (2019)	Kolmogorov-Smirnov		Mann-Whitney U
Comparison	D-value	Adjusted p-value	Adjusted p-value
Forwarded (Bound) vs. Fowarded (Unbound)	0.084	0.0102	3.879 × 10-4
Figure S3D
Filtered for significant categories as defined by Chothani, et al. (2019)	Kolmogorov-Smirnov		Mann-Whitney U
Comparison	D-value	Adjusted p-value	Adjusted p-value
Forwarded | Bound vs.Unbound	0.084	0.0102	3.879 × 10-4
All Other Categories | Bound vs.Unbound	0.2379	0.0192	0.027
Figure S3F
	Kolmogorov-Smirnov		Mann-Whitney U
Comparison	D-value	Adjusted p-value	Adjusted p-value
SINGLE-SITE (ALL) vs. BOUND	0.0282	1	0.2068
CDS vs. SINGLE-SITE (ALL)	0.1592	0.0105	0.0278
CDS vs. ALL OTHER SINGLE-SITE REGIONS	0.1685	0.004	0.01695
Additional analyses not depicted graphically
5' UTR vs. ALL OTHER SINGLE-SITE REGIONS	0.0322	1	1
Introns vs. ALL OTHER SINGLE-SITE REGIONS	0.0613	0.112	0.0538
3' UTR vs. ALL OTHER SINGLE-SITE REGIONS	0.0579	1	1
Other vs. ALL OTHER SINGLE-SITE REGIONS	0.0611	1	1
Figure S3G
Analysis Parameter	Groups	Direction	Adjusted p-value
TE across quartiles of T-to-C enrichment	4	Decreasing	0.06505
